# Benchmarking challenging small variants with linked and long reads

**DOI:** 10.1101/2020.07.24.212712

**Authors:** Justin Wagner, Nathan D Olson, Lindsay Harris, Jennifer McDaniel, Ziad Khan, Jesse Farek, Medhat Mahmoud, Ana Stankovic, Vladimir Kovacevic, Byunggil Yoo, Neil Miller, Jeffrey A. Rosenfeld, Bohan Ni, Samantha Zarate, Melanie Kirsche, Sergey Aganezov, Michael Schatz, Giuseppe Narzisi, Marta Byrska-Bishop, Wayne Clarke, Uday S. Evani, Charles Markello, Kishwar Shafin, Xin Zhou, Arend Sidow, Vikas Bansal, Peter Ebert, Tobias Marschall, Peter Lansdorp, Vincent Hanlon, Carl-Adam Mattsson, Alvaro Martinez Barrio, Ian T Fiddes, Chunlin Xiao, Arkarachai Fungtammasan, Chen-Shan Chin, Aaron M Wenger, William J Rowell, Fritz J Sedlazeck, Andrew Carroll, Marc Salit, Justin M Zook

## Abstract

Genome in a Bottle (GIAB) benchmarks have been widely used to help validate clinical sequencing pipelines and develop new variant calling and sequencing methods. Here, we use accurate linked reads and long reads to expand the prior benchmarks in 7 samples to include difficult-to-map regions and segmental duplications that are not readily accessible to short reads. Our new benchmark adds more than 300,000 SNVs, 50,000 indels, and 16 % new exonic variants, many in challenging, clinically relevant genes not previously covered (e.g., *PMS2*). For HG002, we include 92% of the autosomal GRCh38 assembly, while excluding problematic regions for benchmarking small variants (e.g., copy number variants and reference errors) that should not have been in the previous version, which included 85% of GRCh38. By including difficult-to-map regions, this benchmark identifies eight times more false negatives in a short read variant call set relative to our previous benchmark.We have demonstrated the utility of this benchmark to reliably identify false positives and false negatives across technologies in more challenging regions, which enables continued technology and bioinformatics development.
