## Supplementary Table 6 for "Benchmarking challenging small variants with linked and long reads"

### Sheet: GRCh37
Chromosome	Start	End	Gene	v4.2.1 Bases_Covered	v4.2.1 Percent_Covered	v3.3.2 Bases_Covered	v3.3.2 Percent_Covered
16	16242785	16317379	ABCC6	69263	0.928533	41986	0.56286
15	89346674	89418585	ACAN	67402	0.937297	67512	0.938827
16	20547548	20587749	ACSM2B	36802	0.91545	0	0
9	136397286	136440641	ADAMTSL2	6744	0.155553	15675	0.36155
10	5029967	5060223	AKR1C2	29296	0.968271	0	0
16	5083703	5137380	ALG1	51994	0.968646	42981	0.800734
2	112523848	112642267	ANAPC1	107786	0.910209	1775	0.0149891
16	89334038	89556969	ANKRD11	198074	0.888499	186108	0.834823
22	23521891	23660224	BCR	137187	0.991716	124745	0.901773
6	31949801	31970458	C4A	20427	0.988866	0	0
6	31982539	32003195	C4B	20426	0.988865	0	0
15	43920701	43960316	CATSPER2	36503	0.921444	0	0
17	34623842	34625731	CCL3L1	0	0	0	0
17	34538310	34540280	CCL4L1	0	0	0	0
19	43857811	43867480	CD177	9367	0.968766	455	0.0470576
9	135937365	135947248	CEL	0	0	0	0
16	55836763	55867249	CES1	29525	0.968477	0	0
2	131350339	131357123	CFC1	102	0.0150354	0	0
2	131278770	131285579	CFC1B	0	0	0	0
1	196621008	196716634	CFH	93882	0.981762	54669	0.571696
1	196788887	196801319	CFHR1	10720	0.862291	0	0
1	196743925	196763203	CFHR3	16787	0.870785	0	0
1	196819371	196888102	CFHR4	67794	0.986367	46334	0.674135
19	49526126	49527590	CGB	1443	0.985656	0	0
22	29083731	29138410	CHEK2	51747	0.946378	42340	0.774337
15	32322691	32464722	CHRNA7	137699	0.9695	121341	0.854328
4	103790135	103810399	CISD2	20037	0.988798	17290	0.853237
1	16345370	16360545	CLCNKA	14977	0.986952	1492	0.0983196
1	16370272	16383803	CLCNKB	12579	0.929643	0	0
16	30194148	30200397	CORO1A	5794	0.927188	0	0
17	13972813	14111994	COX10	136863	0.983345	100219	0.720062
1	207669492	207813992	CR1	112176	0.776304	52841	0.365682
22	25615489	25627836	CRYBB2	11882	0.962339	7265	0.588402
17	61972275	61974021	CSH1	1746	1	0	0
8	143953772	143961262	CYP11B1	7490	1	807	0.107744
8	143991975	143999259	CYP11B2	6932	0.951675	0	0
6	32006042	32009447	CYP21A2	3379	0.992364	0	0
19	41349443	41356352	CYP2A6	6441	0.932262	0	0
22	42522501	42526908	CYP2D6	4336	0.983889	0	0
19	41620337	41634271	CYP2F1	13152	0.943878	6339	0.45493
1	47603107	47615413	CYP4A22	12306	1	0	0
12	31226779	31257725	DDX11	30074	0.971822	0	0
2	232825955	233209060	DIS3L2	376780	0.98349	323428	0.844228
5	140050379	140053171	DND1	2771	0.992479	196	0.0702006
12	63952693	64062719	DPY19L2	0	0	0	0
15	45384848	45406542	DUOX2	21445	0.988522	20213	0.931732
4	191005267	191007077	DUX4	0	0	0	0
11	64073044	64084215	ESRRA	9027	0.808074	253	0.0226479
9	96214004	96328397	FAM120A	112409	0.982656	102094	0.892485
9	34723052	34729464	FAM205A	6412	1	0	0
3	10068098	10143614	FANCD2	70317	0.931154	48106	0.637031
1	149754227	149764074	FCGR1A	0	0	0	0
1	161475220	161493803	FCGR2A	17866	0.961416	4227	0.227466
1	161551101	161648444	FCGR2B	70379	0.723	1030	0.0105811
1	161511549	161600917	FCGR3A	78343	0.876634	0	0
1	161592986	161601753	FCGR3B	8319	0.948899	0	0
1	152274651	152297679	FLG	8339	0.362124	8184	0.355393
7	128470431	128499328	FLNC	28784	0.99609	0	0
9	116237	118417	FOXD4	2180	1	0	0
6	108881038	109005977	FOXO3	122864	0.983392	117236	0.938346
19	5842899	5851485	FUT3	6133	0.714302	0	0
1	155204243	155214490	GBA	9658	0.94252	1233	0.120328
8	21547915	21669869	GFRA2	114118	0.935746	75682	0.620578
1	155719508	155829191	GON4L	103191	0.940811	97067	0.884978
11	88237744	88799113	GRM5	528581	0.941593	322480	0.574453
1	110230436	110251661	GSTM1	16136	0.760236	0	0
7	74071994	74175026	GTF2I	95839	0.930187	68413	0.663998
7	74210483	74267847	GTF2IRD2	9512	0.165818	0	0
4	145030457	145061904	GYPA	0	0	0	0
4	144917257	145061844	GYPB	0	0	0	0
4	144792020	144826716	GYPE	0	0	0	0
16	226679	227521	HBA1	842	1	97	0.115202
16	222846	223709	HBA2	863	1	10	0.0115875
11	5269313	5271122	HBG1	1590	0.878939	0	0
11	5274420	5667019	HBG2	379287	0.966093	363432	0.925708
16	72088491	72094954	HP	6360	0.984063	0	0
2	128994290	129076151	HS6ST1	81263	0.992695	75678	0.92447
16	70841281	71264625	HYDIN	262911	0.621034	65754	0.15532
3	129158968	129239198	IFT122	76452	0.95291	57572	0.717587
19	55281263	55295774	KIR2DL1	0	0	0	0
19	55249980	55295776	KIR2DL3	0	0	0	0
19	55235969	55378448	KIR3DL1	0	0	0	0
7	151832010	152133090	KMT2C	244392	0.811718	79598	0.264375
17	39775689	39781094	KRT17	5384	0.996115	0	0
12	52880958	52887041	KRT6A	5840	0.960053	0	0
12	52840435	52845910	KRT6B	5475	1	415	0.0757991
12	52862300	52867569	KRT6C	5269	1	0	0
12	52679697	52685318	KRT81	5491	0.976872	1269	0.225761
12	52643084	52702947	KRT86	58686	0.980338	48025	0.802248
1	226124298	226129189	LEFTY2	4736	0.968309	919	0.187896
6	160952515	161087407	LPA	86695	0.642699	52614	0.390045
10	18098352	18200091	MRC1	49273	0.484308	0	0
3	49721380	49726934	MST1	5308	0.955708	39	0.00702197
11	1244296	1283406	MUC5B	30435	0.77819	29393	0.751547
14	23851199	23877486	MYH6	25898	0.985202	25943	0.986914
14	23881947	23904927	MYH7	22849	0.994299	22778	0.99121
5	70264310	70320941	NAIP	0	0	0	0
7	74188309	74203659	NCF1	13984	0.91101	0	0
2	152341850	152591001	NEB	237246	0.952218	211992	0.850858
17	26083792	26127525	NOS2	43252	0.989001	28161	0.64393
1	120454176	120612240	NOTCH2	77320	0.489169	77223	0.488555
5	68788119	68853931	OCLN	58728	0.89236	37754	0.573664
1	248651885	248652898	OR2T5	920	0.908193	0	0
1	69091	70008	OR4F5	0	0	0	0
11	4976002	4976943	OR51A2	0	0	0	0
16	21689835	21772050	OTOA	78392	0.9535	0	0
5	140501581	140505201	PCDHB4	3620	1	2417	0.66768
16	2587965	2653189	PDPK1	47411	0.726895	14156	0.217037
10	99185917	99193198	PGAM1	7041	0.967037	4141	0.568741
12	9066492	9094063	PHC1	27077	0.982083	21947	0.796018
3	178865902	178957881	PIK3CA	90950	0.988813	81271	0.883582
16	2138711	2185899	PKD1	35342	0.748962	1189	0.0251971
16	14766405	14788526	PLA2G10	16891	0.763573	14056	0.635414
17	43513266	43568115	PLEKHM1	50964	0.929169	0	0
6	161123270	161174347	PLG	48385	0.947295	27306	0.534605
7	6012870	6048756	PMS2	30915	0.861478	9891	0.275623
15	43825660	43882430	PPIP5K1	39701	0.699331	0	0
12	11504757	11548500	PRB1	41634	0.951787	4915	0.112361
5	23507264	23528706	PRDM9	20071	0.93606	20	0.000932749
3	93591881	93692910	PROS1	97520	0.965267	37371	0.369904
14	36007558	36278510	RALGAPA1	266701	0.984311	266496	0.983554
2	109335937	109402267	RANBP2	59933	0.903558	13901	0.209573
1	25688740	25756683	RHCE	49949	0.73516	5005	0.0736647
1	25598884	25656936	RHD	52986	0.912733	0	0
19	33469499	33555794	RHPN2	80107	0.928292	34486	0.399629
18	18526867	18691812	ROCK1	161611	0.979787	149768	0.907988
15	82821158	82824972	RPS17	0	0	0	0
11	18287721	18291524	SAA1	3441	0.904812	59	0.0155141
5	218356	256815	SDHA	32139	0.835669	0	0
1	161284047	161332984	SDHC	47780	0.976357	47564	0.971944
10	81370695	81375196	SFTPA1	4399	0.977338	4391	0.975561
10	81315608	81320153	SFTPA2	4442	0.977338	0	0
19	52145806	52150054	SIGLEC14	4036	0.950094	3021	0.711158
16	18816175	18937776	SMG1	103331	0.849755	24886	0.204653
5	70220768	70249769	SMN1	2194	0.0756526	0	0
5	69345350	69374349	SMN2	18302	0.631125	0	0
9	90529408	90538572	SPATA31C1	2868	0.312964	0	0
9	94794281	94877666	SPTLC1	81605	0.978653	70140	0.841158
1	206516200	206637783	SRGAP2	88984	0.731879	53333	0.438655
17	40351186	40428725	STAT5B	75414	0.972594	71146	0.917551
6	31938868	31950598	STK19	11204	0.955158	1672	0.14254
15	43891596	44010458	STRC	108222	0.910484	0	0
16	28616903	28634946	SULT1A1	7212	0.399712	0	0
17	30264037	30328064	SUZ12	50677	0.791494	13948	0.217846
7	35242042	35293758	TBX20	50035	0.967496	12222	0.236329
18	44554573	44556449	TCEB3C	0	0	0	0
4	38792298	38858438	TLR1	63336	0.957605	61844	0.935047
4	38825336	38858438	TLR6	32520	0.982418	31518	0.952148
16	75572015	75590184	TMEM231	17817	0.980626	17821	0.980846
6	32008931	32083111	TNXB	72908	0.982853	32910	0.443651
22	38093011	38172563	TRIOBP	72388	0.909946	71498	0.898758
8	72932152	72987852	TRPA1	55315	0.993088	32259	0.579156
2	179390716	179695529	TTN	286228	0.939028	288636	0.946928
12	49578579	49583107	TUBA1A	4421	0.976369	2309	0.509938
6	3224495	3231964	TUBB2B	7122	0.953541	5690	0.761816
2	234621638	234681945	UGT1A5	58728	0.973817	10712	0.177624
4	69512348	69536346	UGT2B15	22466	0.936161	0	0
4	69402902	69434245	UGT2B17	25940	0.827617	0	0
11	67758575	67772452	UNC93B1	13325	0.960222	7898	0.569143
12	6058040	6233936	VWF	170520	0.969436	142104	0.807886
15	53805938	54055075	WDR72	245332	0.984727	242808	0.974596
19	57999079	58006048	ZNF419	4378	0.628211	0	0
15	85291866	85349659	ZNF592	55348	0.957694	44336	0.767152

### Sheet: GRCh38
Chromosome	Start	End	Gene	v4.2.1 Bases_Covered	v4.2.1 Percent_Covered	v3.3.2 Bases_Covered	v3.3.2 Percent_Covered
chr16	16148928	16223522	ABCC6	69278	0.928734	32768	0.439285
chr15	88803436	88875354	ACAN	67632	0.940404	67727	0.941725
chr16	20536226	20576427	ACSM2B	36862	0.916942	0	0
chr9	133532164	133575519	ADAMTSL2	6744	0.155553	15675	0.36155
chr10	4987400	5018031	AKR1C2	29671	0.968659	0	0
chr16	5033923	5087379	ALG1	51847	0.9699	34391	0.643352
chr2	111611639	111884690	ANAPC1	256440	0.939165	102331	0.374769
chr16	89267630	89490561	ANKRD11	198047	0.888378	186148	0.835003
chr22	23179704	23318037	BCR	137082	0.990957	124847	0.902511
chr6	31982057	32002681	C4A	20394	0.988848	0	0
chr6	32014795	32035418	C4B	20393	0.988847	0	0
chr15	43628503	43668118	CATSPER2	36384	0.91844	0	0
chr19	43353686	43363172	CD177	9275	0.977757	428	0.0451191
chr9	133061978	133071863	CEL	0	0	0	0
chr16	55802851	55833337	CES1	29600	0.970937	0	0
chr2	130592165	130599575	CFC1	76	0.0102564	0	0
chr2	130521197	130528604	CFC1B	0	0	0	0
chr1	196652043	196747504	CFH	93699	0.981542	57421	0.601513
chr1	196819757	196832189	CFHR1	10812	0.869691	0	0
chr1	196774795	196795406	CFHR3	18246	0.885255	0	0
chr1	196888014	196918713	CFHR4	30426	0.991107	22803	0.742793
chr22	28687743	28742422	CHEK2	51826	0.947823	42421	0.775819
chr15	31923438	32173018	CHRNA7	243305	0.974858	226965	0.909388
chr4	102868974	102892807	CISD2	23376	0.980825	17395	0.72987
chr1	16018875	16034050	CLCNKA	14987	0.987611	1492	0.0983196
chr1	16043736	16057308	CLCNKB	12615	0.929487	0	0
chr16	30182827	30189076	CORO1A	5794	0.927188	0	0
chr17	14069490	14231736	COX10	159415	0.982551	100256	0.617926
chr1	207496147	207641765	CR1	114280	0.784793	55835	0.383435
chr22	25212564	25231870	CRYBB2	18570	0.961877	13954	0.72278
chr17	63894909	63896661	CSH1	1752	1	0	0
chr8	142872354	142879846	CYP11B1	7492	1	809	0.107982
chr8	142910559	142917843	CYP11B2	6947	0.953734	0	0
chr6	32038327	32041644	CYP21A2	3291	0.992162	0	0
chr19	40843541	40850447	CYP2A6	6438	0.932233	0	0
chr22	42126499	42130881	CYP2D6	4235	0.966454	0	0
chr19	41114432	41128381	CYP2F1	13125	0.940928	6198	0.444333
chr1	47137435	47149735	CYP4A22	12300	1	0	0
chr12	31073860	31104799	DDX11	30144	0.974304	0	0
chr14	24036453	24051028	DHRS4L1	14004	0.960823	14245	0.977358
chr2	231961245	232344350	DIS3L2	376705	0.983294	323273	0.843823
chr5	140670794	140673576	DND1	2761	0.992451	175	0.0629044
chr12	63558913	63668939	DPY19L2	0	0	0	0
chr15	45092650	45114344	DUOX2	21445	0.988522	20112	0.927077
chr4	190173774	190185942	DUX4	0	0	1852	0.152202
chr11	64305497	64316743	ESRRA	8792	0.781789	328	0.0291659
chr9	93451685	93566112	FAM120A	112498	0.983142	102098	0.892254
chr9	34723053	34729488	FAM205A	6435	1	0	0
chr3	10026414	10101930	FANCD2	70499	0.933564	47878	0.634011
chr1	149782671	149792518	FCGR1A	9598	0.974713	8134	0.826038
chr1	161505430	161524013	FCGR2A	18106	0.974331	4227	0.227466
chr1	161663147	161678654	FCGR2B	2551	0.164506	1550	0.0999549
chr1	161541759	161550737	FCGR3A	8724	0.971709	0	0
chr1	161623196	161631963	FCGR3B	8416	0.959963	0	0
chr1	152302165	152325239	FLG	8375	0.362963	8220	0.356245
chr7	128830377	128859274	FLNC	28784	0.99609	0	0
chr9	116231	118204	FOXD4	1973	1	0	0
chr6	108559835	108684774	FOXO3	122906	0.983728	117101	0.937265
chr19	5842888	5851474	FUT3	6133	0.714302	0	0
chr1	155234452	155244699	GBA	9658	0.94252	1233	0.120328
chr8	21690398	21812357	GFRA2	117322	0.961979	75871	0.622103
chr1	155749662	155859400	GON4L	103012	0.938709	96795	0.882055
chr11	88504576	89065945	GRM5	530058	0.944224	322936	0.575265
chr1	109687814	109709039	GSTM1	16301	0.768009	0	0
chr7	74650231	74760692	GTF2I	87999	0.796652	0	0
chr7	74796144	74851551	GTF2IRD2	4554	0.0821918	0	0
chr4	144109303	144140751	GYPA	0	0	0	0
chr4	143996104	144019345	GYPB	0	0	0	0
chr4	143870864	143905563	GYPE	0	0	0	0
chr16	176680	177522	HBA1	842	1	63	0.0748219
chr16	172876	173710	HBA2	834	1	0	0
chr11	5248079	5249859	HBG1	1561	0.876966	0	0
chr11	5253188	5505605	HBG2	247185	0.979272	236978	0.938835
chr16	72054505	72061055	HP	6447	0.984275	0	0
chr2	128236716	128318868	HS6ST1	81486	0.991893	75710	0.921584
chr16	70802084	71230722	HYDIN	336099	0.784109	70971	0.165573
chr3	129440036	129520507	IFT122	76693	0.953051	57695	0.716966
chr19	54769793	54784322	KIR2DL1	0	0	4598	0.316471
chr19	54738513	54753052	KIR2DL3	0	0	7430	0.511039
chr19	54816468	54830778	KIR3DL1	0	0	9249	0.646331
chr7	152134922	152436005	KMT2C	255081	0.847212	83211	0.276372
chr17	41619442	41624842	KRT17	5379	0.996111	0	0
chr12	52487176	52493257	KRT6A	5840	0.960368	0	0
chr12	52446651	52452146	KRT6B	5495	1	415	0.0755232
chr12	52468516	52473805	KRT6C	5289	1	0	0
chr12	52285913	52291534	KRT81	5491	0.976872	1269	0.225761
chr1	225936598	225941383	LEFTY2	4630	0.967607	825	0.172414
chr6	160531483	160664259	LPA	84811	0.638752	54999	0.414224
chr10	17809348	17911164	MRC1	98206	0.964544	0	0
chr3	49683947	49689501	MST1	5317	0.957328	39	0.00702197
chr11	1223066	1262172	MUC5B	30597	0.782412	29573	0.756227
chr14	23381982	23408273	MYH6	25902	0.985204	26153	0.994751
chr14	23412740	23435660	MYH7	22789	0.994284	22718	0.991187
chr5	70968483	71025114	NAIP	0	0	0	0
chr7	74773962	74789376	NCF1	10505	0.681523	0	0
chr2	151485336	151734487	NEB	232553	0.933382	211962	0.850737
chr17	27756766	27800529	NOS2	43180	0.986678	28191	0.644174
chr1	119911553	120100779	NOTCH2	167227	0.883742	77232	0.408147
chr5	69492292	69558104	OCLN	58881	0.894685	37978	0.577068
chr1	248488589	248491113	OR2T5	2436	0.965135	0	0
chr1	65419	71585	OR4F5	0	0	0	0
chr11	4954772	4955713	OR51A2	0	0	0	0
chr16	21663971	21761935	OTOA	93680	0.95627	0	0
chr5	141121818	141125623	PCDHB4	3805	1	2207	0.580026
chr16	2537979	2603188	PDPK1	46859	0.718597	11373	0.174408
chr10	97426191	97433444	PGAM1	7013	0.96691	4082	0.562802
chr12	8913896	8941467	PHC1	27077	0.982083	21940	0.795764
chr3	179148114	179240093	PIK3CA	90989	0.989237	81102	0.881745
chr16	2088708	2135898	PKD1	37790	0.800805	354	0.00750159
chr16	14672545	14694669	PLA2G10	18241	0.824489	4006	0.18107
chr17	45435900	45490749	PLEKHM1	51046	0.930664	0	0
chr6	160702238	160753315	PLG	49359	0.966365	36125	0.707266
chr7	5970925	6009106	PMS2	32757	0.85794	9891	0.259056
chr15	43533462	43590253	PPIP5K1	39396	0.693701	0	0
chr12	11351823	11395566	PRB1	41634	0.951787	4993	0.114144
chr5	23443586	23528597	PRDM9	82405	0.969345	57810	0.68003
chr3	93873051	93980003	PROS1	101112	0.945396	43772	0.409268
chr14	35538352	35809304	RALGAPA1	266784	0.984617	266335	0.98296
chr2	108719482	108785809	RANBP2	59844	0.902257	13766	0.207547
chr1	25362249	25430192	RHCE	50080	0.737088	4985	0.0733703
chr1	25272393	25330445	RHD	53289	0.917953	0	0
chr19	32978592	33064888	RHPN2	80344	0.931028	34676	0.401826
chr18	20946906	21111813	ROCK1	161946	0.982044	150025	0.909755
chr15	82536750	82540459	RPS17	3625	0.977352	3709	1
chr11	18266260	18269977	SAA1	3355	0.90261	59	0.015873
chr5	218241	257082	SDHA	32327	0.832291	0	0
chr1	161314257	161375340	SDHC	59534	0.974641	59607	0.975836
chr10	79610939	79615455	SFTPA1	4414	0.977414	4406	0.975642
chr10	79555852	79560407	SFTPA2	4555	1	4555	1
chr19	51642553	51646801	SIGLEC14	4033	0.949388	3021	0.711158
chr16	18804853	18926454	SMG1	103672	0.852559	18158	0.149324
chr5	70925030	70953942	SMN1	2424	0.0838406	0	0
chr5	70049612	70078522	SMN2	19023	0.658008	0	0
chr9	87914493	87923505	SPATA31C1	2716	0.301376	0	0
chr9	92000087	92115413	SPTLC1	113198	0.981548	103089	0.893892
chr1	206203345	206464443	SRGAP2	244325	0.93576	53791	0.206018
chr17	42199177	42276707	STAT5B	75186	0.969767	71239	0.918857
chr6	31971091	31982821	STK19	11204	0.955158	9185	0.783035
chr15	43599563	43618800	STRC	18328	0.952747	0	0
chr16	28605196	28623625	SULT1A1	7212	0.39134	0	0
chr17	31937007	32001038	SUZ12	54781	0.855539	13911	0.217254
chr7	35202430	35254100	TBX20	49979	0.967273	12288	0.237817
chr4	38790677	38856817	TLR1	63336	0.957605	48037	0.726293
chr4	38823715	38856817	TLR6	32520	0.982418	23911	0.722343
chr16	75536741	75556268	TMEM231	19041	0.975111	17015	0.871358
chr6	32041153	32115334	TNXB	72909	0.982853	62131	0.837559
chr22	37697048	37776556	TRIOBP	72249	0.908701	71839	0.903544
chr8	72019917	72075584	TRPA1	55281	0.993066	44874	0.806115
chr2	178525989	178830802	TTN	286228	0.939028	268383	0.880484
chr12	49184795	49189080	TUBA1A	4178	0.975029	2147	0.50105
chr6	3224277	3231730	TUBB2B	7006	0.940024	5904	0.792164
chr2	233712992	233773299	UGT1A5	58728	0.973817	10697	0.177376
chr4	68646597	68670652	UGT2B15	22576	0.938516	0	0
chr4	68537184	68568527	UGT2B17	27405	0.874358	0	0
chr11	67991100	68004982	UNC93B1	13275	0.956274	7899	0.56901
chr12	5948874	6124770	VWF	170687	0.970386	114386	0.650305
chr15	53513741	53762878	WDR72	245502	0.98541	243490	0.977334
chr19	57487711	57496097	ZNF419	4378	0.522061	0	0
chr15	84748592	84806445	ZNF592	55338	0.956528	44513	0.769416
