## Supplementary Table 8 for "Benchmarking challenging small variants with linked and long reads"

### Sheet: Overall accuracy
v3.3.2 bed file	contains problematic regions in GRCh38 reference centromeres and other regions where short reads don't map. But variant calling with ONT shows high rate of false positives as we get reads that map with MQ>=10 and we can call variants
v4.2	consistent with GRCh38 and doesn't include any problematic region. We get high concordance between three samples.
v3.3.2 intersect v4.2	this removes some of the problematic regions and makes the v3.3.2 truth somewhat usable
v3.3.2 subtract v4.2	these are all the problematic regions where the truth and the query is most mismatched
v3.3.2 chr20	chr20 is the most problematic chromosome in v3.3.2. In HG003 ONT variant calling picks up many false positives in the centromeric regions which penalizes the variant calling wrongfully.
Sample	VCF version	BED version	Type	Filter	TRUTH.TOTAL	TRUTH.TP	TRUTH.FN	QUERY.TOTAL	QUERY.FP	QUERY.UNK	FP.gt	METRIC Recall	METRIC Precision	METRIC Frac_NA	METRIC F1_Score	TRUTH.TOTAL.TiTv_ratio	QUERY.TOTAL.TiTv_ratio	TRUTH.TOTAL.het_hom_ratio	QUERY.TOTAL.het_hom_ratio
HG002	v3.3.2	v3.3.2	SNP	PASS	3029358	3016484	12874	4097129	30730	1049231	1568	0.99575	0.989918	0.256089	0.992825	2.10386	1.89618	1.60701	1.50519
	v4.2	v4.2	SNP	PASS	3365340	3349411	15929	4097129	8366	738892	1504	0.995267	0.997509	0.180344	0.996387	2.10008	1.89618	1.58114	1.50519
	v3.3.2	v3.3.2 intersect v4.2	SNP	PASS	2962473	2952800	9673	4097129	8029	1135995	962	0.996735	0.997289	0.277266	0.997012	2.10984	1.89618	1.60687	1.50519
	v3.3.2	v3.3.2	INDEL	PASS	475610	267820	207790	584067	59650	250172	18954	0.563108	0.821351	0.428328	0.668145			1.70878	1.83132
	v4.2	v4.2	INDEL	PASS	525466	308539	216927	584067	64707	203222	21336	0.587172	0.830096	0.347943	0.687815			1.52829	1.83132
	v3.3.2	v3.3.2 intersect v4.2	INDEL	PASS	430970	254557	176413	584067	53081	270302	17096	0.590661	0.830826	0.462793	0.690455			1.60656	1.83132
HG003	v3.3.2	v3.3.2	SNP	PASS	3029358	3016484	12874	4097129	30730	1049231	1568	0.99575	0.989918	0.256089	0.992825	2.10386	1.89618	1.60701	1.50519
	v4.2	v4.2	SNP	PASS	3365340	3349411	15929	4097129	8366	738892	1504	0.995267	0.997509	0.180344	0.996387	2.10008	1.89618	1.58114	1.50519
	v3.3.2	v3.3.2 intersect v4.2	SNP	PASS	2808393	2799028	9365	4134403	7494	1327556	756	0.996665	0.99733	0.3211	0.996998	2.11291	1.86761	1.54222	1.43927
	v3.3.2	v3.3.2	INDEL	PASS	475610	267820	207790	584067	59650	250172	18954	0.563108	0.821351	0.428328	0.668145			1.70878	1.83132
	v4.2	v4.2	INDEL	PASS	525466	308539	216927	584067	64707	203222	21336	0.587172	0.830096	0.347943	0.687815			1.52829	1.83132
	v3.3.2	v3.3.2 intersect v4.2	INDEL	PASS	417487	266487	151000	615342	41491	300811	15349	0.638312	0.868086	0.488852	0.735675			1.54494	1.77749
HG004	v3.3.2	v3.3.2	SNP	PASS	2908287	2898159	10128	4177881	28795	1250260	1294	0.996518	0.990164	0.299257	0.993331	2.10434	1.8657	1.58863	1.49828
	v4.2	v4.2	SNP	PASS	3355598	3341975	13623	4177881	8169	827203	1533	0.99594	0.997562	0.197996	0.99675	2.1005	1.8657	1.58634	1.49828
	v3.3.2	v3.3.2 intersect v4.2	SNP	PASS	2829745	2822609	7136	4177881	7437	1347492	811	0.997478	0.997372	0.32253	0.997425	2.11141	1.8657	1.58129	1.49828
	v3.3.2	v3.3.2	INDEL	PASS	481425	285057	196368	608236	50742	265243	18065	0.592111	0.852061	0.436086	0.698691			1.69966	1.81662
	v4.2	v4.2	INDEL	PASS	511526	319482	192044	608236	53092	227237	19397	0.624566	0.860651	0.3736	0.723845			1.51553	1.81662
	v3.3.2	v3.3.2 intersect v4.2	INDEL	PASS	423862	266095	157767	608236	43255	292327	15599	0.627787	0.863078	0.480614	0.726865			1.56527	1.81662
Sample	VCF version	BED version	Type	Filter	TRUTH.TOTAL	TRUTH.TP	TRUTH.FN	QUERY.TOTAL	QUERY.FP	QUERY.UNK	FP.gt	METRIC Recall	METRIC Precision	METRIC Frac_NA	METRIC F1_Score	TRUTH.TOTAL.TiTv_ratio	QUERY.TOTAL.TiTv_ratio	TRUTH.TOTAL.het_hom_ratio	QUERY.TOTAL.het_hom_ratio
HG002	v3.3.2	v3.3.2 subtract v4.2	SNP	PASS	66885	63684	3201	4097129	22701	4010365	606	0.952142	0.738359	0.978823	0.831733	1.86017	1.89618	1.61328	1.50519
	v3.3.2	v3.3.2 subtract v4.2	INDEL	PASS	44735	13346	31389	584067	6573	563850	1858	0.298335	0.674878	0.965386	0.413762			3.35183	1.83132
HG003	v3.3.2	v3.3.2 subtract v4.2	SNP	PASS	74284	71516	2768	4134403	22477	4040101	383	0.962738	0.761649	0.977191	0.850468	1.86235	1.86761	1.54349	1.43927
	v3.3.2	v3.3.2 subtract v4.2	INDEL	PASS	54132	18802	35330	615342	6850	589047	2156	0.347336	0.739494	0.957268	0.472665			2.99827	1.77749
HG004	v3.3.2	v3.3.2 subtract v4.2	SNP	PASS	78542	75550	2992	4177881	21358	4080649	483	0.961906	0.78034	0.976727	0.861662	1.86961	1.8657	1.88421	1.49828
	v3.3.2	v3.3.2 subtract v4.2	INDEL	PASS	57690	19077	38613	608236	7486	581038	2466	0.330681	0.724759	0.955284	0.45415			3.3861	1.81662
chr20 v3.3.2
Sample	VCF version	BED version	Type	Filter	TRUTH.TOTAL	TRUTH.TP	TRUTH.FN	QUERY.TOTAL	QUERY.FP	QUERY.UNK	FP.gt	METRIC Recall	METRIC Precision	METRIC Frac_NA	METRIC F1_Score	TRUTH.TOTAL.TiTv_ratio	QUERY.TOTAL.TiTv_ratio	TRUTH.TOTAL.het_hom_ratio	QUERY.TOTAL.het_hom_ratio
HG002 chr20	v3.3.2	v3.3.2	SNP	PASS	65723	65423	300	116597	3966	47194	32	0.995435	0.942855	0.404762	0.968432	2.30568	1.56184	1.75237	1.49816
	v3.3.2	v3.3.2	INDEL	PASS	10762	5845	4917	13737	1477	6300	463	0.543115	0.801398	0.458615	0.647448			1.7853	1.86042
HG003 chr20	v3.3.2	v3.3.2	SNP	PASS	65131	64839	292	121971	5554	51572	35	0.995517	0.921107	0.422822	0.956867	2.28664	1.4749	1.90961	1.44165
	v3.3.2	v3.3.2	INDEL	PASS	10718	6228	4490	14547	1229	6928	371	0.581079	0.838693	0.476249	0.686514			1.99554	1.85132
HG004 chr20	v3.3.2	v3.3.2	SNP	PASS	66310	66055	255	121766	3421	52271	34	0.996154	0.950773	0.429274	0.972935	2.30021	1.53361	1.8943	1.38032
	v3.3.2	v3.3.2	INDEL	PASS	11276	6382	4894	14662	1251	6853	431	0.565981	0.8398	0.467399	0.676223			2.0645	1.87555
chr20 v4.2
Sample	VCF version	BED version	Type	Filter	TRUTH.TOTAL	TRUTH.TP	TRUTH.FN	QUERY.TOTAL	QUERY.FP	QUERY.UNK	FP.gt	METRIC Recall	METRIC Precision	METRIC Frac_NA	METRIC F1_Score	TRUTH.TOTAL.TiTv_ratio	QUERY.TOTAL.TiTv_ratio	TRUTH.TOTAL.het_hom_ratio	QUERY.TOTAL.het_hom_ratio
HG002 chr20	v4.2	v4.2	SNP	PASS	71333	71057	276	116597	199	45327	34	0.996131	0.997208	0.388749	0.996669	2.3149	1.56184	1.71598	1.49816
	v4.2	v4.2	INDEL	PASS	11256	6394	4862	13737	1467	5754	504	0.568053	0.816234	0.418869	0.669896			1.56171	1.86042
HG003 chr20	v4.2	v4.2	SNP	PASS	70209	69981	228	121971	193	51783	22	0.996753	0.99725	0.424552	0.997001	2.29735	1.4749	1.88453	1.44165
	v4.2	v4.2	INDEL	PASS	10634	6570	4064	14547	1108	6696	386	0.61783	0.858871	0.460301	0.718678			1.74986	1.85132
HG004 chr20	v4.2	v4.2	SNP	PASS	71933	71708	225	121766	127	49910	24	0.996872	0.998233	0.409885	0.997552	2.30958	1.53361	1.87894	1.38032
	v4.2	v4.2	INDEL	PASS	11036	6703	4333	14662	1172	6599	409	0.607376	0.854645	0.450075	0.7101			1.79154	1.87555
chr20 centromere
Sample	VCF version	BED version	Type	Filter	TRUTH.TOTAL	TRUTH.TP	TRUTH.FN	QUERY.TOTAL	QUERY.FP	QUERY.UNK	FP.gt	METRIC Recall	METRIC Precision	METRIC Frac_NA	METRIC F1_Score	TRUTH.TOTAL.TiTv_ratio	QUERY.TOTAL.TiTv_ratio	TRUTH.TOTAL.het_hom_ratio	QUERY.TOTAL.het_hom_ratio
HG002 chr20 26352205-29114097	v3.3.2	v3.3.2	SNP	PASS	124	107	17	24185	427	23651	1	0.862903	0.200375	0.97792	0.325228	1.48	0.756696	1.33962	1.0254
	v3.3.2	v3.3.2	INDEL	PASS	5	1	4	1080	10	1069	0	0.2	0.090909	0.989815	0.125			1.5	0.940433
HG003 chr20 26352205-29114097	v3.3.2	v3.3.2	SNP	PASS	149	106	43	26625	2293	24226	8	0.711409	0.044185	0.909897	0.083203	0.986667	0.748227	1.66071	0.808424
	v3.3.2	v3.3.2	INDEL	PASS	7	3	4	1255	66	1186	1	0.428571	0.043478	0.94502	0.078947			1	0.569636
HG004 chr20 26352205-29114097	v3.3.2	v3.3.2	SNP	PASS	88	83	5	28695	396	28216	0	0.943182	0.173278	0.983307	0.292769	1.66667	0.762142	1.37838	0.827378
	v3.3.2	v3.3.2	INDEL	PASS	7	5	2	1249	10	1234	1	0.714286	0.333333	0.98799	0.454545			5	0.75493
