## Supplementary Table 12 for "Benchmarking challenging small variants with linked and long reads"

### Sheet: Sheet1
Purpose	Primer Name	Chr	Gene	Forward Primer Sequence (5' to 3')	Reverse Primer Sequence (5' to 3')	F Position (GRCh37)	R Position (GRCh37)	Product Size	Source
LR PCR	chr1:35034071 F1/R1	1	chr1 LINE	TCAAAAGAGTAAGGAGAGGCTTTGA	AGAGCTAAGATGATTCTCAGTGCTT	35031200	35038722	7523
LR PCR	chr3:79181734 F1/R1	3	chr3 LINE	GATATCTTCATCTGAGTCCAAGGCT	TTCTCACTCTTAGTTGCCTGCTATT	79178137	79184531	6395
LR PCR	chr9:22350168 F3/R3	9	chr9 LINE	ATTCGTGATTTGCACCTGTTAAGTG	TGACCTTGTGGGAATGAGAACATTA	22348658	22355183	6526
LR PCR	chr21:42288851 F2/R2	21	chr21 LINE	GATGGAAATCTTATCTGACTTGGGC	TTCGCAAGCATAGCATTCATACATT	42285851	42293851	8001
LR PCR	YYE10/Y303IN	6	C4A	GGAGGCAGAGCTCACATCCTGGTA	CAGGAAGAAGTGCTGCGGGGA	31958982	31965209	6228	(Yang et al., 2004)
LR PCR	Y23IN/C4E41.3	6	C4B	CTCTGACACAGAGTCCTCAGACC	TGGTCCCAGGCTGTGTTCAT	31995799	32003152	7354	(Yang et al., 2004)
LR PCR	Cyp779F/Tena36F2	6	Cyp21A2	AGGTGGGCTGTTTTCCTTTCA	AGGCGCTCGCTATGAGGTGAC	32005397	32011605	6209	(Lee, 2014)
LR PCR	Cyp2D6 AF/AR	22	Cyp2D6	ATGGCAGCTGCCATACAATCCACCTG	ACTGAGCCCTGGGAGGTAGGTAG	42522044	42528632	6589	(Gaedigk et al., 2007)
LR PCR	L1595/50871R	10	DMBT1	CTGCTGAGCATTGCCTGTGTTCTA	GGGGACAGTCACTTCCACCGAR	124339948	124357881	17934	(Pang et al., 2003)
LR PCR	HSPG2 F2/R2	1	HSPG2	GTGGTTCGTGTCTCGTCATTTC	GAAAAGAAAGAGCACATGTATGAGG	22203580	22213449	9870	(Baschal et al., 2014)
LR PCR	PMS2 LR3 F/R	7	PMS2	GCGTTGATATCAATGTTACTCCAGA	CCTTCCATCTCCAAAACCAGCAAGA	6011243	6029583	18341	(Vaughn et al., 2010)
LR PCR	STRC 1-19F/R	15	STRC	TTCACCTAGGCCACAGAGAAA	AATTTGACAACAACAGGATTCAG	43897608	43911642	14035	(Vona et al., 2015)
LR PCR	Cyp779F/XA-36F	6	TnxA	AGGTGGGCTGTTTTCCTTTCA	GGACCCAGAAACTCCAGGTGG	31972661	31978779	6119	(Lee, 2014)
LR PCR	Tena36F/Cyp779F	6	TnxB	CTGTGCCTGGCTATAGCAAGCC	AGGTGGGCTGTTTTCCTTTCA	32005397	32013942	8546	(Lee et al., 2004)
Sanger	chr1 F9	1	LINE chr1	GGGAGTTCACTCATGATTTGGC		35033448
Sanger	chr1 R10	1	LINE chr1		GGCCAGCATCATTCTGATACC		35034188
Sanger	chr3 F5	3	LINE chr3	GTGCTCCTGTATTGGGTGCA		79181551
Sanger	chr3 R6	3	LINE chr3		AGCCCATCAGACTAACAGCG		79182221
Sanger	chr9 F2	9	LINE chr9	GTAGCTTGATGGGGATGGCA		22350381
Sanger	chr9 F5	9	LINE chr9	ACATGAAGTCCTTGCCCACG		22349892
Sanger	chr9 R2	9	LINE chr9		CCCTCTCTCACCGCTCCTAT		22350895
Sanger	chr9 R5	9	LINE chr9		TGCCATCCCCATCAAGCTAC		22350400
Sanger	chr21 F4	21	LINE chr21	TGCTGGAGAGGATGTGGAGA		42289137
Sanger	chr21 F10	21	LINE chr21	ATTCAGGACGTAGGCATGGG		42288701
Sanger	chr21 R5	21	LINE chr21		CCCACTACAGTCCCCAGAGT		42289635
Sanger	chr21 R6	21	LINE chr21		CCTCTCCAGCACCTGTTGTT		42289147
Sanger	C4A 127F	6	C4A	CAAGACCCTCCTCCCGTTTTC		31964180			(Yang et al., 2004)
Sanger	C4B 127F	6	C4B	CAAGACCCTCCTCCCGTTTTC		31996918			(Yang et al., 2004)
Sanger	3F	22	Cyp2D6	ATCCTGGCTTGACAAGAGGC		42524800
Sanger	3R	22	Cyp2D6		CCCACACTGAGCTTACAGCA		42525321
Sanger	5F	22	Cyp2D6	AGGCAGGTATGGGGCTAGAA		42523949
Sanger	5R	22	Cyp2D6		TCCATTCCCAAGGCCTTTCC		42524451
Sanger	11R	22	Cyp2D6		CTCATAGGGGGATGGGGTCA		42528153
Sanger	16F	22	Cyp2D6	CCTACACCACTGCCGTGATT		42527189
Sanger	35F	22	Cyp2D6	ATAGGGTTGGAGTGGGTGGT		42525488
Sanger	41F	22	Cyp2D6	TGGAGAAGGTGAGAGTGGCT		42526567
Sanger	41R	22	Cyp2D6		ACGTCGTCGATCTCCTGTTG		42527141
Sanger	49R	22	Cyp2D6		CAGAACGGGGTCTCAATCCC		42526387
Sanger	F2	6	Cyp21A2	GAGGACCTGGAGCCTAGACA		32007428
Sanger	F3	6	Cyp21A2	CACTCAGGCTCACTGGGTTGC		32008095
Sanger	F4	6	Cyp21A2	GGATACGTGCCCTCATCAGG		32009961
Sanger	F5	6	Cyp21A2	CCTGTGGTGAAGGTGATGCT		32010952
Sanger	R1	6	Cyp21A2		CAGAACTCCTGGGTCAGCTG		32007022
Sanger	R2	6	Cyp21A2		AGGAGAGGGTGTTTGCTGTG		32007951
Sanger	R5	6	Cyp21A2		GAACGAGGAGGGTGAAAGGG		32011458
Sanger	2F	10	DMBT1	GGCTCAATGTGGGCTTCTCT		124354120
Sanger	9F	10	DMBT1	ACAGGCCCCAAACTGAAACA		124352303
Sanger	9R	10	DMBT1		GCCAGCTCTGAGGTGATCAA		124352891
Sanger	13-24F	10	DMBT1	AACTTGACTACTTTTCCCAT		124354724			(Pang et al., 2003)
Sanger	18F	10	DMBT1	TGCCCTGAGTGTGGAAT		124348383			(Pang et al., 2003)
Sanger	18R	10	DMBT1		TTAGAACATAAGACCTCTC		124348856		(Pang et al., 2003)
Sanger	25R	10	DMBT1		AGCGTCTTCACTGTGCTGAC		124355127
Sanger	98R	10	DMBT1		TGGACAGTCACGAATCTCCA		124346856
Sanger	7F	1	HSPG2	CCAGCCTGGGTAACACAGAG		22206997
Sanger	7R	1	HSPG2		CTCACCCTGGAATTCCCACC		22207511
Sanger	8F	1	HSPG2	GACGGCCTTTGGAGGTTGTA		22207762
Sanger	8R	1	HSPG2		GGAGACCAAGTCCAGGTGTG		22208320
Sanger	12F	1	HSPG2	CACCCATCTGTCCAACTCCC		22203737
Sanger	12R	1	HSPG2		AGGGCCTTCCAACTAAAGCC		22204286
Sanger	15F	1	HSPG2	GGATTGCTGCCCCTCAAGAT		22208959
Sanger	15R	1	HSPG2		ACTCAGGCCCTGACTCTAGG		22209540
Sanger	20F	1	HSPG2	CTCAGCACAAGCCTCCAGAA		22210506
Sanger	20R	1	HSPG2		GGAGATGACAATGCTGCCCT		22211102
Sanger	25F	1	HSPG2	TTAGGAATGGGAGCATCGGC		22212723
Sanger	25R	1	HSPG2		CACGCACTGTTCTGCTTTCC		22213269
Sanger	34F	1	HSPG2	CCCTAGGCCAGATCCTACCA		22205579
Sanger	34R	1	HSPG2		GCATCTATCCTCTGTGCCCC		22206088
Sanger	Primer 2	1	HSPG2	CAAAGGTGTCGGGTAGAAGAAAC		22211112			(Baschal et al., 2014)
Sanger	Primer 3	1	HSPG2		TGCCGTTTCTCCTCTATCCTTG		22210236		(Baschal et al., 2014)
Sanger	Primer 4	1	HSPG2	CCACCTTCACCCATACCCAG		22209958			(Baschal et al., 2014)
Sanger	Primer 5	1	HSPG2		AAGGAAGGAGGAGCGGAAGG		22205342		(Baschal et al., 2014)
Sanger	Exon11AF	7	PMS2		TCACATAAGCACGTCCTCTCACCAT		6027320		(Vaughn et al., 2010)
Sanger	Exon11AR	7	PMS2	CTGGTTTGAATGGCAGTCCACATC		6026731			(Vaughn et al., 2010)
Sanger	F25	7	PMS2	ACGCTTTGTGTTTGGGGTTG		6026662
Sanger	F32	7	PMS2	AGAGGCTCCTACCCACTCAG		6025501
Sanger	F67	7	PMS2	GTGGCATGCTGGTCCACTAT		6022521
Sanger	F113	7	PMS2	CTCACACAGCAGGCTCCATC		6014835
Sanger	R7	7	PMS2		ACACAGAGGTAACAAGGCGG		6016012
Sanger	R25	7	PMS2		TGCAGCGGATTTGGAAAAGC		6027232
Sanger	R194	7	PMS2		AGAATGAAGTAGGCCAGGTGC		6023593
Sanger	Exon1R	15	STRC		ATCCCCAGTTCTGCTCACTG		43898424		(Vona et al., 2015)
Sanger	Exon2_1F	15	STRC	GATCCAGGTAGGGAACTGTG		43898607			(Vona et al., 2015)
Sanger	Exon2_1R	15	STRC		ACACAGTCAGACGGCCC		43899141		(Vona et al., 2015)
Sanger	Exon5-6R	15	STRC		CCTCCTCCCACTAAAGCAAG		43902929		(Vona et al., 2015)
Sanger	Exon11F	15	STRC	GGGAAATTCAGATGTGGGATTA		43904946			(Vona et al., 2015)
Sanger	Exon12-13R	15	STRC		AAGATGCCTTCCTCCCAAC		43905975		(Vona et al., 2015)
Sanger	Exon17-18R	15	STRC		AAACTACCTCCTCCAGGGC		43909281		(Vona et al., 2015)
Sanger	12R	6	TnxA		GGTACCCGTGGTGAAAGAGG		31973704
Sanger	15R	6	TnxA		TCCCTCTACCTCCTCTCCCT		31973268
Sanger	21BR2	6	TnxA		CGGCTTTGACTCTCTCTTGA		31974933		(Lee et al., 2004)
Sanger	Tena42R1	6	TnxA		CCAGAACTCTCCAGAGATGT		31974129		(Lee et al., 2004)
Sanger	Tena44F1	6	TnxA	GGACTCCATGAGCTACCACA		31974466			(Lee et al., 2004)
Sanger	Tena44R2	6	TnxA		GTCCACTGTGCTCCCGTAGA		31974622		(Lee et al., 2004)
Sanger	13F	6	TnxB	GCATGACCTTGTCCTCCACA		32008294
Sanger	13R	6	TnxB		GGTACCCGTGGTGAAAGAGG		32008869
Sanger	20F	6	TnxB	GCTGTCTGTGACTGACGTGA		32006899
Sanger	20R	6	TnxB		GCTCTCCAGAACTGCAGAGG		32007444
Sanger	30R	6	TnxB		GTGGAGGACAAGGTCATGCA		32008312
Sanger	31F	6	TnxB	CGACTTCCATTCCTGGGGAC		32007305
Sanger	31R	6	TnxB		CCCTTTCACCCTCCTCGTTC		32007902
Sanger	64F	6	TnxB	TCAAGGAGTCCAGAGCAGGA		32005554
Sanger	64R	6	TnxB		CTGTCTGAGTCAGGTGCTCG		32006073
Sanger	Tena42R1	6	TnxB		CCAGAACTCTCCAGAGATGT		32009293		(Lee et al., 2004)
Sanger	Tena44F1	6	TnxB	GGACTCCATGAGCTACCACA		32009630			(Lee et al., 2004)
Sanger	Tena45R1	6	TnxB		AGGGCACCGAGAACTCGAAG		32010158		(Lee et al., 2004)
